# Use of F2 bulks in training sets for genomic prediction of combining ability and hybrid performance

**DOI:** 10.1101/501916

**Authors:** Frank Technow

## Abstract

Developing training sets for genomic prediction in hybrid crops requires producing hybrid seed for a large number of entries. In autogamous crop species (e.g., wheat, rice, rapeseed, cotton) this requires elaborate hybridization systems to prevent self-pollination and presents a significant impediment to the implementation of hybrid breeding in general and genomic selection in particular. An alternative to F1 hybrids are bulks of F2 seed from selfed F1 plants (F1:2). Seed production for F1:2 bulks requires no hybridization system because the number of F1 plants needed for producing enough F1:2 seed for multi-environment testing can be generated by hand-pollination. This study evaluated the suitability of F1:2 bulks for use in training sets for genomic prediction of F1 level general combining ability and hybrid performance, under different degrees of divergence between heterotic groups and modes of gene action, using quantitative genetic theory and simulation of a genomic prediction experiment. The simulation, backed by theory, showed that F1:2 training sets are expected to have a lower prediction accuracy relative to F1 training sets, particularly when heterotic groups have strongly diverged. The accuracy penalty, however, was only modest and mostly because of a lower heritability, rather than because of a difference in F1 and F1:2 genetic values. It is concluded that resorting to F1:2 bulks is, in theory at least, a promising approach to remove the significant complication of a hybridization system from the breeding process.
