## Supplemental File 1 for "Use of F2 bulks in training sets for genomic prediction of combining ability and hybrid performance"

### Sheet: calculator
	Scenario												Results
	gene frequencies						two-locus genotype matrix U						F1 and F1:2 hybrid performance
	Locus	males	females					C1C1	C1C2	C2C2				F1	F1:2
	B1/B2	0.85	0.15				B1B1	1	1	0			mean	0.4537	0.271069
	C1/C2	0.04	0.5				B1B2	1	1	0			variance	0.247856	0.0911737
							B2B2	0	0	0			gca/total	0.846988	0.885988
													sca/total	0.153012	0.114012
													correlation	0.98509
							gene action effects						gca estimated from F1 and F1:2
									B1/B2	C1/C2					F1	F1:2
								a	0.25	0.25			variance	males	0.0331013	0.0141425
								d	0.25	0.25				females	0.17683	0.0666362
								aa	0.25
								ad	0.25
								da	0.25				correlation	males	0.992582
								dd	0.25					females	0.988175

### Sheet: hybrids
	two-locus genotype probabilities								two-locus genotype values F1								two-locus genotype values F1:2
			females								females								females
			B1C1	B1C2	B2C1	B2C2					B1C1	B1C2	B2C1	B2C2					B1C1	B1C2	B2C1	B2C2
	males	B1C1	0.00255	0.00255	0.01445	0.01445			males	B1C1	1	1	1	1			males	B1C1	1	0.75	0.75	0.5625
		B1C2	0.0612	0.0612	0.3468	0.3468				B1C2	1	0	1	0				B1C2	0.75	0	0.5625	0
		B2C1	0.00045	0.00045	0.00255	0.00255				B2C1	1	1	0	0				B2C1	0.75	0.5625	0	0
		B2C2	0.0108	0.0108	0.0612	0.0612				B2C2	1	0	0	0				B2C2	0.5625	0	0	0
	E(F1)								E(F1:2)								E(F1*F1:2)
			females								females								females
			B1C1	B1C2	B2C1	B2C2					B1C1	B1C2	B2C1	B2C2					B1C1	B1C2	B2C1	B2C2
	males	B1C1	0.00255	0.00255	0.01445	0.01445			males	B1C1	0.00255	0.0019125	0.0108375	0.00812812			males	B1C1	0.00255	0.0019125	0.0108375	0.00812812
		B1C2	0.0612	0	0.3468	0				B1C2	0.0459	0	0.195075	0				B1C2	0.0459	0	0.195075	0
		B2C1	0.00045	0.00045	0	0				B2C1	0.0003375	0.000253125	0	0				B2C1	0.0003375	0.000253125	0	0
		B2C2	0.0108	0	0	0				B2C2	0.006075	0	0	0				B2C2	0.006075	0	0	0
	E(F1^2)								E(F1:2^2)									Statistics
			females								females								Mean		Variance
			B1C1	B1C2	B2C1	B2C2					B1C1	B1C2	B2C1	B2C2					F1	F1:2	F1	F1:2
	males	B1C1	0.00255	0.00255	0.01445	0.01445			males	B1C1	0.00255	0.00143438	0.00812812	0.00457207					0.4537	0.271069	0.247856	0.0911737
		B1C2	0.0612	0	0.3468	0				B1C2	0.034425	0	0.10973	0
		B2C1	0.00045	0.00045	0	0				B2C1	0.000253125	0.000142383	0	0					covariance		correlation
		B2C2	0.0108	0	0	0				B2C2	0.00341719	0	0	0					0.148085		0.98509

### Sheet: males
	two-locus genotype probabilities								two-locus genotype values F1								two-locus genotype values F1:2
			females								females								females
			B1C1	B1C2	B2C1	B2C2					B1C1	B1C2	B2C1	B2C2					B1C1	B1C2	B2C1	B2C2
	males	B1C1	0.00255	0.00255	0.01445	0.01445			males	B1C1	1	1	1	1			males	B1C1	1	0.75	0.75	0.5625
		B1C2	0.0612	0.0612	0.3468	0.3468				B1C2	1	0	1	0				B1C2	0.75	0	0.5625	0
		B2C1	0.00045	0.00045	0.00255	0.00255				B2C1	1	1	0	0				B2C1	0.75	0.5625	0	0
		B2C2	0.0108	0.0108	0.0612	0.0612				B2C2	1	0	0	0				B2C2	0.5625	0	0	0
		GCA of two-locus genotypes							Expectations for GCA								Statistics
			B1C1	B1C2	B2C1	B2C2				E(F1)	E(F1:2)	E(F1*F2)	E(F1^2)	E(F1:2^2)					Mean		Variance
		F1	0.5463	0.0463	-0.3037	-0.3787			B1C1	0.0185742	0.0142118	0.0077639	0.0101471	0.00594044					F1	F1:2	F1	F1:2
		F1:2	0.417994	0.0242438	-0.172631	-0.228881			B1C2	0.0377808	0.0197829	0.000915948	0.00174925	0.000479612				GCA	0	0	0.0331013	0.0141425
									B2C1	-0.0018222	-0.00103579	0.000314569	0.000553402	0.000178809
									B2C2	-0.0545328	-0.0329589	0.0124815	0.0206516	0.00754367					F1 vs. F2
																			cov		cor
																			0.021476		0.992582

### Sheet: females
	two-locus genotype probabilities								two-locus genotype values F1								two-locus genotype values F1:2
			females								females								females
			B1C1	B1C2	B2C1	B2C2					B1C1	B1C2	B2C1	B2C2					B1C1	B1C2	B2C1	B2C2
	males	B1C1	0.00255	0.00255	0.01445	0.01445			males	B1C1	1	1	1	1			males	B1C1	1	0.75	0.75	0.5625
		B1C2	0.0612	0.0612	0.3468	0.3468				B1C2	1	0	1	0				B1C2	0.75	0	0.5625	0
		B2C1	0.00045	0.00045	0.00255	0.00255				B2C1	1	1	0	0				B2C1	0.75	0.5625	0	0
		B2C2	0.0108	0.0108	0.0612	0.0612				B2C2	1	0	0	0				B2C2	0.5625	0	0	0
		GCA of two-locus genotypes							Expectations for GCA								Statistics
			B1C1	B1C2	B2C1	B2C2				E(F1)	E(F1:2)	E(F1*F1:2)	E(F1^2)	E(F1:2^2)					Mean		Variance
		F1	0.5463	-0.4137	0.3963	-0.4197			B1C1	0.0409725	0.0345323	0.018865	0.0223833	0.0158998					F1	F1:2	F1	F1:2
		F1:2	0.460431	-0.242194	0.213431	-0.251944			B1C2	-0.0310275	-0.0181645	0.00751467	0.0128361	0.00439934				GCA	0	0	0.17683	0.0666362
									B2C1	0.168428	0.0907083	0.0359477	0.0667478	0.01936
									B2C2	-0.178372	-0.107076	0.0449398	0.0748629	0.0269772					F1 vs. F2
																			cov		cor
																			0.107267		0.988175
